# An antagonistic epigenetic mechanism regulating gene expression in pollen revealed through single-nucleus multiomics

**DOI:** 10.1101/2025.10.13.682236

**Authors:** Colette L. Picard, Lucia Ichino, Tyler J. Buckley, Brandon A. Boone, Jaewon Yun, Kevin D. Abuhanna, Yi Zhang, Noah J. Behrendt, Su May Lei Soe, Chongyuan Luo, Steven E. Jacobsen

**Affiliations:** Molecular Biology Institute, University of California Los Angeles, Los Angeles, CA 90095, USA; Department of Molecular, Cell and Developmental Biology, University of California Los Angeles, Los Angeles, CA 90095, USA; Department of Chemistry and Physics, Western Carolina University, Cullowhee, NC, 28723, USA; Department of Human Genetics, University of California Los Angeles, Los Angeles, CA 90095, USA; Howard Hughes Medical Institute (HHMI), UCLA, Los Angeles, CA 90095, USA

## Abstract

Arabidopsis MBD5, MBD6, and MBD7 are CG-specific methyl-readers with opposite functions: MBD5 and MBD6 (MBD5/6) repress methylated loci in pollen vegetative nuclei (VN), while MBD7 prevents transgene silencing, possibly by promoting DNA demethylation. Here we show that loss of *MBD7* rescues transcriptional defects at a large subset of MBD5/6-bound loci. Using simultaneous profiling of DNA methylation and transcription in single pollen nuclei, we found that MBD5/6-bound loci that are actively demethylated in immature VN lose additional methylation in *mbd5/6*, prior to transcriptional derepression. A subset of these loci is also bound by MBD7, correlating with demethylation and transcriptional derepression in *mbd5/6* that are both reversed by loss of *MBD7*. Conversely, ectopically recruiting the MBD7 complex to MBD5/6 targets causes partial demethylation and upregulation. We propose that MBD5/6 maintain silencing in VN in part by preventing the MBD7 complex from enhancing the active demethylation that occurs during VN maturation.
