## Supplementary Table 1 for "An antagonistic epigenetic mechanism regulating gene expression in pollen revealed through single-nucleus multiomics"

### Sheet: RNAseq
library name	batch	genotype	rep	total reads sequenced	reads passing QC filtering	uniquely aligned	remaining after PCR dedup	%qcpass	%uniq	%dedup
RNA_lib1_Col-0_rep1	lib1	Col-0	1	32797530	31715071	22490483	9843250	0.966996	0.709142	0.437663
RNA_lib1_Col-0_rep2	lib1	Col-0	2	28105203	27472406	19564069	8659049	0.977485	0.712135	0.4426
RNA_lib1_Col-0_rep3	lib1	Col-0	3	37317038	36669073	27745187	12205236	0.982636	0.756637	0.439905
RNA_lib1_mbd567_rep1	lib1	mbd5/6/7	1	31600833	31095831	23475121	10499110	0.984019	0.754928	0.447244
RNA_lib1_mbd567_rep2	lib1	mbd5/6/7	2	30361248	29434963	22074808	10258204	0.969491	0.749952	0.464702
RNA_lib1_mbd567_rep3	lib1	mbd5/6/7	3	32975758	32216370	23858747	11029102	0.976971	0.740578	0.462267
RNA_lib1_mbd56_rep1	lib1	mbd5/6	1	30485672	29696711	21683320	9483239	0.97412	0.730159	0.437352
RNA_lib1_mbd56_rep2	lib1	mbd5/6	2	30920747	30177732	21958983	10060604	0.97597	0.727655	0.458154
RNA_lib1_mbd56_rep3	lib1	mbd5/6	3	25853533	25119483	18025430	8508319	0.971607	0.717588	0.472018
RNA_lib1_mbd7_rep1	lib1	mbd7	1	31783173	30870227	22559642	9784137	0.971276	0.73079	0.433701
RNA_lib1_mbd7_rep2	lib1	mbd7	2	30888782	30295975	22579534	10627767	0.980808	0.745298	0.470681
RNA_lib1_mbd7_rep3	lib1	mbd7	3	31316711	30636417	22556346	10546074	0.978277	0.736259	0.467544
RNA_lib2_Col-0_rep1	lib2	Col-0	1	52720799	51484151	39065910	15605401	0.976543	0.758795	0.399463
RNA_lib2_Col-0_rep2	lib2	Col-0	2	37344961	36926836	28581160	13198319	0.988804	0.773994	0.461784
RNA_lib2_Col-0_rep3	lib2	Col-0	3	29517660	28648826	20992432	10344254	0.970566	0.73275	0.492761
RNA_lib2_mbd567_rep1	lib2	mbd5/6/7	1	81656669	81318068	66544907	24487838	0.995853	0.818329	0.36799
RNA_lib2_mbd567_rep2	lib2	mbd5/6/7	2	37590218	36205241	26664690	11504731	0.963156	0.736487	0.431459
RNA_lib2_mbd567_rep3	lib2	mbd5/6/7	3	24561315	23413164	16459403	7289404	0.953254	0.702998	0.442872
RNA_lib2_mbd56_rep1	lib2	mbd5/6	1	25576243	24806817	18932901	8442550	0.969916	0.763214	0.44592
RNA_lib2_mbd56_rep2	lib2	mbd5/6	2	58140810	57894514	47823000	19610947	0.995764	0.826037	0.410074
RNA_lib2_mbd56_rep3	lib2	mbd5/6	3	37546637	36258202	25110537	11858656	0.965684	0.692548	0.472258
RNA_lib2_mbd7_rep1	lib2	mbd7	1	32194688	31910175	25814273	9641923	0.991163	0.808967	0.373511
RNA_lib2_mbd7_rep2	lib2	mbd7	2	41082838	40819477	33043541	11524829	0.99359	0.809504	0.348777
RNA_lib2_mbd7_rep3	lib2	mbd7	3	37168926	36976210	29736785	12142332	0.994815	0.804214	0.408327
RNA_lib3_Col-0_rep1	lib3	Col-0	1	39289870	37878489	33562854	13409634	0.964078	0.886066	0.399538
RNA_lib3_Col-0_rep2	lib3	Col-0	2	39275896	37838808	34136716	13961655	0.96341	0.902162	0.408992
RNA_lib3_Col-0_rep3	lib3	Col-0	3	40696334	38927799	32679575	12883369	0.956543	0.839492	0.394233
RNA_lib3_Col-0_SWAP_line1_rep1	lib3	Col-0 + MBD6SWAP line1	1	56866016	54845552	50761113	19387466	0.96447	0.925528	0.381935
RNA_lib3_Col-0_SWAP_line1_rep2	lib3	Col-0 + MBD6SWAP line1	2	36878351	35533586	32658307	12639219	0.963535	0.919083	0.387014
RNA_lib3_Col-0_SWAP_line2_rep2	lib3	Col-0 + MBD6SWAP line2	2	34284504	33165492	29562327	12879699	0.967361	0.891358	0.435679
RNA_lib3_Col-0_SWAP_line3_rep1	lib3	Col-0 + MBD6SWAP line3	1	30242947	28936116	26115178	11578360	0.956789	0.902512	0.443357
RNA_lib3_Col-0_SWAP_line3_rep2	lib3	Col-0 + MBD6SWAP line3	2	43253152	41959292	38291202	15233647	0.970086	0.91258	0.397837
RNA_lib3_mbd56_rep1	lib3	mbd5/6	1	38685849	37218192	33720247	14287874	0.962062	0.906015	0.423718
RNA_lib3_mbd56_rep2	lib3	mbd5/6	2	47109114	45463860	41728631	16762362	0.965076	0.917842	0.401699
RNA_lib3_mbd56_rep3	lib3	mbd5/6	3	34296789	32849519	29406126	13215839	0.957802	0.895177	0.449425
RNA_lib3_mbd56_SWAP_line1_rep1	lib3	mbd5/6 + MBD6SWAP line1	1	35771587	34458044	31780450	13723672	0.96328	0.922294	0.431827
RNA_lib3_mbd56_SWAP_line1_rep2	lib3	mbd5/6 + MBD6SWAP line1	2	38628476	36900030	32691623	13932337	0.955255	0.885951	0.426175
RNA_lib3_mbd56_SWAP_line2_rep2	lib3	mbd5/6 + MBD6SWAP line2	1	34926416	33618397	30014097	12035272	0.962549	0.892788	0.400987
RNA_lib3_mbd56_SWAP_line3_rep1	lib3	mbd5/6 + MBD6SWAP line3	1	35695821	33879233	30044336	13111341	0.949109	0.886807	0.4364
RNA_lib3_mbd56_SWAP_line3_rep2	lib3	mbd5/6 + MBD6SWAP line3	2	43105744	42123416	38876453	15747640	0.977211	0.922918	0.405069

### Sheet: snmCTseq
expt	genotype	plate	pairs with valid barcode	median pairs per well	% QC pass	% align (RNA)	% align (WGBS)	dedup % (RNA)	dedup % (WGBS)
1	Col-0	1	64888012	157204	0.8995	0.0199	0.1663	0.402	0.3951
1	Col-0	2	72400442	162641	0.858	0.0079	0.077	0.4	0.3961
1	Col-0	3	57809787	128024	0.9021	0.0128	0.1418	0.3561	0.3736
1	Col-0	4	86254722	146825	0.8971	0.0092	0.0878	0.3175	0.323
1	Col-0	5	111479184	130211	0.935	0.0055	0.0474	0.2669	0.2654
1	Col-0	6	60173380	139878	0.8959	0.0203	0.168	0.3352	0.3309
1	Col-0	7	62701858	157204	0.8895	0.0197	0.169	0.3909	0.3868
1	Col-0	8	63307081	151149	0.892	0.0148	0.1355	0.3464	0.3416
1	mbd5/6	1	88349247	231615	0.8644	0.0171	0.1545	0.4676	0.4707
1	mbd5/6	2	67371071	167593	0.8899	0.0163	0.1525	0.3577	0.3559
1	mbd5/6	3	80261035	203008	0.88	0.0194	0.1718	0.4416	0.4462
1	mbd5/6	4	73998653	150768	0.8982	0.0163	0.1498	0.3612	0.3596
1	mbd5/6	5	62583229	160129	0.9034	0.0227	0.1925	0.3858	0.3774
1	mbd5/6	6	58544551	132682	0.9104	0.0206	0.1747	0.3433	0.3311
1	mbd5/6	7	67046860	161725	0.9072	0.0167	0.1699	0.4185	0.4025
1	mbd5/6	8	51671205	103091	0.9013	0.0009	0.0098	0.2529	0.3083
2	Col-0	1	130530583	310386	0.9048	0.022	0.1959	0.6004	0.5944
2	Col-0	2	142107142	356646	0.9299	0.0189	0.1931	0.6793	0.6838
2	Col-0	3	190146847	223341	0.9181	0.0082	0.0872	0.5183	0.5272
2	Col-0	4	112219531	276637	0.8916	0.0196	0.2243	0.5828	0.5867
2	Col-0	5	89699501	240832	0.9102	0.0167	0.2246	0.5353	0.5409
2	Col-0	6	109632762	285324	0.8909	0.0151	0.1792	0.5774	0.5803
2	Col-0	7	97107681	248051	0.929	0.0184	0.2073	0.5953	0.5973
2	Col-0	8	fail	fail	fail	fail	fail	fail	fail
2	mbd5/6	1	fail	fail	fail	fail	fail	fail	fail
2	mbd5/6	2	119774998	282308	0.9188	0.0195	0.2179	0.597	0.6084
2	mbd5/6	3	144185708	349601	0.8854	0.0169	0.2058	0.6288	0.6354
2	mbd5/6	4	145048103	314517	0.8912	0.0157	0.1707	0.591	0.5899
2	mbd5/6	5	128644013	251219	0.915	0.0138	0.1556	0.5457	0.5373
2	mbd5/6	6	108584068	218687	0.9346	0.0132	0.1619	0.5548	0.5572
2	mbd5/6	7	120641237	296063	0.9365	0.0161	0.2009	0.6419	0.6498
2	mbd5/6	8	107827236	286295	0.922	0.0169	0.1995	0.6108	0.6073
3	Col-0	P1	131334560	270748	0.9885	0.021452	0.304209	0.8803	0.8843
3	Col-0	P2	163245940	221707	0.993976	0.0108303	0.179752	0.8063	0.8162
3	Col-0	P3	199559440	509171	0.935818	0.0132921	0.189318	0.7903	0.795
3	Col-0	P4	177273341	404221	0.922	0.0113157	0.160159	0.742	0.7479
3	Col-0	P5	155179684	379842	0.976399	0.0153905	0.207194	0.8194	0.8228
3	Col-0	P6	164185532	408660	0.985394	0.0168518	0.234806	0.8626	0.8688
3	mbd56	P1	156378810	314246	0.965797	0.0164346	0.187935	0.8759	0.8779
3	mbd56	P2	147291161	293881	0.992364	0.0179034	0.278435	0.8435	0.8499
3	mbd56	P3	188188477	412545	0.960346	0.0111247	0.175503	0.7323	0.7435
3	mbd56	P4	257136739	627580	0.511073	0.0102299	0.129828	0.637	0.658
3	mbd56	P5	186914825	459891	0.988322	0.014443	0.241095	0.8211	0.8331
3	mbd56	P6	153633118	350716	0.993766	0.0175772	0.254402	0.8247	0.8398
3	mbd567	P1	93446260	90383	0.99274	0.0185752	0.36672	0.9079	0.9139
3	mbd567	P2	151816240	255460	0.991157	0.014057	0.244318	0.8719	0.8864
3	mbd567	P3	193869519	377775	0.945662	0.0133552	0.150216	0.742	0.7439
3	mbd567	P4	199660657	481157	0.834618	0.0157933	0.205608	0.7407	0.7429
3	mbd567	P5	170304196	361404	0.992732	0.0114983	0.161874	0.8067	0.819
3	mbd567	P6	166132800	375923	0.990024	0.0142717	0.171313	0.7922	0.7949
3	mbd7	P1	153754491	363975	0.993983	0.0202584	0.322723	0.8524	0.8606
3	mbd7	P2	146382204	293828	0.987998	0.0136134	0.256779	0.8388	0.8501
3	mbd7	P3	199405931	475296	0.968757	0.0164605	0.226087	0.7661	0.7749
3	mbd7	P4	190257862	457535	0.950985	0.0142241	0.19161	0.7724	0.7811
3	mbd7	P5	168557799	417149	0.973212	0.0135431	0.183695	0.812	0.8154
3	mbd7	P6	177031408	377871	0.987892	0.0139099	0.225987	0.8287	0.8345
avg expt 1			7.05525e+07	155234	0.895244	0.0150063	0.135519	0.365225	0.366513
avg expt 2			1.24725e+08	281422	0.912714	0.0165	0.187421	0.589914	0.592564
avg expt 3			1.70456e+08	374207	0.95098	0.0148502	0.218732	0.806967	0.814783

### Sheet: ChIP-seq
library name	genotype	line	total reads sequenced	reads passing QC filtering	uniquely aligned	remaining after PCR dedup	qcpass %	uniq %	dedup %
Col0	Col-0	n/a	45901602	44082132	32186226	20259061	0.960362	0.730142	0.629433
MBD6_T2_4	mbd6 + MBD6-3xFlag	T2-4	50710233	49096096	37637340	23428896	0.968169	0.766606	0.622491
MBD6_T2_9	mbd6 + MBD6-3xFlag	T2-9	48110529	46207629	36183687	20120142	0.960447	0.783067	0.556056
MBD7_mbd7_T2_2	mbd7 + MBD7-3xFlag	T2-2	49527276	47000475	36789935	22092157	0.948982	0.782757	0.600495
MBD7_mbd7_T2_10	mbd7 + MBD7-3xFlag	T2-10	30124097	27617183	20370598	11348679	0.91678	0.737606	0.557111
MBD7_mbd7_T2_18	mbd7 + MBD7-3xFlag	T2-18	52321049	50421220	38097082	23127682	0.963689	0.755576	0.607072
MBD7_mbd567_T2_4	mbd5/6/7 + MBD7-3xFlag	T2-4	42204231	40327111	32181340	19653864	0.955523	0.798008	0.610722
MBD7_mbd567_T2_19	mbd5/6/7 + MBD7-3xFlag	T2-19	30673572	28630285	22186683	12484484	0.933386	0.774938	0.562702
MBD7_mbd7sln_T2_1	mbd7;sln + MBD7-3xFlag	T2-1	40869069	39591504	29925613	17857623	0.96874	0.755859	0.596734
MBD7_mbd7sln_T2_3	mbd7;sln + MBD7-3xFlag	T2-3	44281213	43180697	34171698	21269228	0.975147	0.791365	0.622422
MBD7_mbd7sln_T2_9	mbd7;sln + MBD7-3xFlag	T2-9	50262891	49832460	40679378	18428167	0.991436	0.816323	0.45301

### Sheet: WGBS
library name	batch	genotype	replicate	total reads sequenced	reads passing QC filtering	uniquely aligned	reads dropped due to steve filter	reads remaining after removing PCR duplicates	avg fraction CG methylation on ChrC
BS_lib1_Col_rep1	lib1	Col	1	156986173	156714790	92542316	6942765	70841933	0.00484414
BS_lib1_Col_rep2	lib1	Col	2	130241106	129992960	71597506	5303689	52810554	0.00490779
BS_lib1_sln_rep1	lib1	sln	1	156950184	156680420	87639073	6883470	66291038	0.0049592
BS_lib1_sln_rep2	lib1	sln	2	145994526	145753623	88098320	6573400	61179831	0.00479504
BS_lib2_Col_rep1	lib2	Col	1	139690228	139445006	81746512	6452321	64579467	0.00439723
BS_lib2_mbd56_rep1	lib2	mbd5/6	1	183555182	183261793	107090905	8322938	80565648	0.00445744
BS_lib3_Col_rep1	lib3	Col	1	142841621	142578292	107036350	15155932	50041038	0.0066188
BS_lib3_mbd56_rep1	lib3	mbd5/6	1	119144465	118931025	91532753	7337696	65278907	0.00518143
BS_lib3_mbd567_rep1	lib3	mbd5/6/7	1	122502295	122259830	92779651	11420058	49553335	0.0072835
BS_lib3_mbd567_rep2	lib3	mbd5/6/7	2	126789545	126577712	86653196	5925207	51141217	0.00751153
BS_lib4_Col_rep1	lib4	Col	1	147668418	147041100	96285140	4818171	27001920	0.00356964
BS_lib4_Col_rep2	lib4	Col	2	171055780	170096767	110915425	7153354	12391539	0.00388679
BS_lib4_mbd7_rep1	lib4	mbd7	1	183567356	182894289	117507217	4980615	41523310	0.00407662
BS_lib4_mbd7_rep2	lib4	mbd7	1	211435751	210382431	135667382	8214189	15150124	0.00448851
BS_lib4_YJ_ctrl_rep1	lib4	ctrl(YJ)	1	247174245	245088736	164301329	7121524	40184282	0.00403497
BS_lib4_YJ_lil_rep1	lib4	lil(YJ)	2	172859718	172043355	112178190	5103638	41756769	0.00433462
BS_lib5_Col_rep1	lib5	Col	1	110263374	107492436	69315969	2401202	54562435	0.00297286
BS_lib5_Col_rep2	lib5	Col	2	218094766	215711622	145233973	5512611	70048456	0.00238242
BS_lib5_Col_rep3	lib5	Col	3	106163321	99747067	59019363	1956731	47801133	0.00349723
BS_lib5_ColSWAP_rep1	lib5	Col + MBD6(SWAP)	1	93718685	90137780	60915157	2263913	49782839	0.00333443
BS_lib5_ColSWAP_rep2	lib5	Col + MBD6(SWAP)	2	67015686	64633915	45745911	1615535	37608613	0.00308403
BS_lib5_ColSWAP_rep3	lib5	Col + MBD6(SWAP)	3	124294265	112642796	78223229	2955254	62534823	0.00296976
BS_lib5_mbd56_rep1	lib5	mbd5/6	1	118830615	116841822	78511806	2572551	61290732	0.00353134
BS_lib5_mbd56_rep3	lib5	mbd5/6	3	178877218	172109335	114712780	3957313	61615556	0.00227311
BS_lib5_mbd56_rep4	lib5	mbd5/6	4	106817921	105056226	77936793	2803051	62384871	0.00361355
BS_lib5_mbd56SWAP_rep1	lib5	mbd5/6 + MBD6(SWAP)	1	142576851	138833759	85026616	2882789	67194394	0.00331514
BS_lib5_mbd56SWAP_rep2	lib5	mbd5/6 + MBD6(SWAP)	2	182440551	181686675	120339463	3585142	37649071	0.00225844
BS_lib5_mbd56SWAP_rep3	lib5	mbd5/6 + MBD6(SWAP)	3	181442883	180032262	135986240	4211895	34997228	0.00248507
